# GUN1 influences the accumulation of NEP-dependent transcripts and chloroplast protein import in Arabidopsis cotyledons upon perturbation of chloroplast protein homeostasis

**DOI:** 10.1101/724518

**Authors:** Luca Tadini, Carlotta Peracchio, Andrea Trotta, Monica Colombo, Ilaria Mancini, Nicolaj Jeran, Alex Costa, Franco Faoro, Milena Marsoni, Candida Vannini, Eva-Mari Aro, Paolo Pesaresi

## Abstract

Correct chloroplast development and function require coordinated expression of chloroplast and nuclear genes. This is achieved through chloroplast signals that modulate nuclear gene expression in accordance with the chloroplast’s needs. Genetic evidence indicates that GUN1, a chloroplast-localized pentatricopeptide-repeat (PPR) protein with a C-terminal Small MutS-Related (SMR) domain, is involved in integrating multiple developmental and stress-related signals in both young seedlings and adult leaves. Recently, GUN1 was found to interact physically with factors involved in chloroplast protein homeostasis, and with enzymes of tetrapyrrole biosynthesis in adult leaves that function in various retrograde signaling pathways. Here we show that, following perturbation of chloroplast protein homeostasis i) by growth in lincomycin-containing medium, or ii) in mutants defective in either the FtsH protease complex (*ftsh*), plastid ribosome activity (*prps21-1* and *prpl11-1*) or plastid protein import and folding (*cphsp70-1*), GUN1 influences NEP-dependent transcript accumulation during cotyledon greening and also intervenes in chloroplast protein import.
