## Supplementary material for "GUN1 influences the accumulation of NEP-dependent transcripts and chloroplast protein import in Arabidopsis cotyledons upon perturbation of chloroplast protein homeostasis": Table S2

### Sheet: PSMs
PSMs	Replicate #1	Replicate #2	Replicate #3	Average	St. Dev.
Col-0 - Lin	26561	28521	27983	27688.3	1012.68
gun1-102 - Lin	28856	20973	33025	27618	6120.63
Col-0 + Lin	26737	29131	29731	28533	1584.05
gun1-102 + Lin	28611	31959	32863	31144.3	2240.01
