## Supplementary material for "GUN1 influences the accumulation of NEP-dependent transcripts and chloroplast protein import in Arabidopsis cotyledons upon perturbation of chloroplast protein homeostasis": Table S4

### Sheet: FtsH2 tryptic peptides
LIst of masses corresponding to tryptic peptides with charge 2+ or 3+ from the amino acid sequence of FtsH2
Mass [m/z]	CS [z]	Polarity	NCE
302.153523	2	Positive	27
302.523755	3	Positive	27
309.171913	2	Positive	27
309.495075	3	Positive	27
309.832254	3	Positive	27
310.48658	3	Positive	27
311.175126	3	Positive	27
311.673954	2	Positive	27
313.169666	2	Positive	27
313.174455	2	Positive	27
314.867187	3	Positive	27
316.179738	2	Positive	27
316.19793	2	Positive	27
318.838842	3	Positive	27
321.485694	3	Positive	27
322.147049	2	Positive	27
323.174987	2	Positive	27
325.697232	2	Positive	27
326.487152	3	Positive	27
329.70338	2	Positive	27
335.16458	2	Positive	27
335.644012	2	Positive	27
335.86484	3	Positive	27
336.487698	3	Positive	27
337.142023	3	Positive	27
337.830569	3	Positive	27
339.700306	2	Positive	27
341.829572	3	Positive	27
342.136688	2	Positive	27
342.185579	3	Positive	27
344.546448	3	Positive	27
344.828343	3	Positive	27
345.494286	3	Positive	27
347.200139	2	Positive	27
348.141138	3	Positive	27
348.155071	2	Positive	27
349.731606	2	Positive	27
351.657119	2	Positive	27
354.188878	3	Positive	27
356.181096	2	Positive	27
359.708328	2	Positive	27
362.130214	2	Positive	27
362.520283	3	Positive	27
362.532756	3	Positive	27
363.797467	3	Positive	27
364.486013	3	Positive	27
364.724312	2	Positive	27
368.485016	3	Positive	27
368.841023	3	Positive	27
370.229008	3	Positive	27
370.896251	3	Positive	27
371.201892	3	Positive	27
371.483787	3	Positive	27
373.219394	2	Positive	27
377.221937	2	Positive	27
377.224034	3	Positive	27
380.844321	3	Positive	27
381.716487	2	Positive	27
383.543878	3	Positive	27
387.183304	2	Positive	27
387.222468	2	Positive	27
388.138236	2	Positive	27
389.175727	3	Positive	27
389.1882	3	Positive	27
389.234513	2	Positive	27
389.714772	2	Positive	27
391.640285	2	Positive	27
395.496466	3	Positive	27
395.512204	3	Positive	27
396.884451	3	Positive	27
396.887199	3	Positive	27
397.551695	3	Positive	27
399.2313	3	Positive	27
399.691493	2	Positive	27
400.208272	3	Positive	27
401.742702	2	Positive	27
401.899662	3	Positive	27
402.11338	2	Positive	27
403.879477	3	Positive	27
405.895022	3	Positive	27
407.521579	3	Positive	27
415.831171	3	Positive	27
419.922355	3	Positive	27
422.15191	3	Positive	27
422.167648	3	Positive	27
423.542642	3	Positive	27
423.755809	2	Positive	27
425.243066	2	Positive	27
425.26327	2	Positive	27
425.886743	3	Positive	27
426.863716	3	Positive	27
428.121402	2	Positive	27
428.555105	3	Positive	27
431.62345	2	Positive	27
432.550466	3	Positive	27
433.573614	3	Positive	27
434.177022	3	Positive	27
437.77146	2	Positive	27
439.548239	3	Positive	27
441.725868	2	Positive	27
441.929621	3	Positive	27
442.096545	2	Positive	27
446.577798	3	Positive	27
447.577136	3	Positive	27
448.823091	3	Positive	27
453.281994	2	Positive	27
456.945159	3	Positive	27
459.205909	3	Positive	27
460.229058	3	Positive	27
460.832466	3	Positive	27
462.232089	3	Positive	27
463.738975	2	Positive	27
464.244743	2	Positive	27
465.226232	2	Positive	27
466.203683	3	Positive	27
466.259051	2	Positive	27
466.268414	3	Positive	27
468.585064	3	Positive	27
470.231872	3	Positive	27
470.272158	3	Positive	27
471.797143	2	Positive	27
474.232579	3	Positive	27
477.754625	2	Positive	27
481.724903	2	Positive	27
482.61559	3	Positive	27
482.972938	3	Positive	27
483.600603	3	Positive	27
484.952203	3	Positive	27
487.48791	3	Positive	27
489.22709	2	Positive	27
491.28792	3	Positive	27
492.923857	3	Positive	27
496.887315	3	Positive	27
496.927602	3	Positive	27
500.888023	3	Positive	27
501.931579	3	Positive	27
503.293622	2	Positive	27
504.227909	2	Positive	27
505.209397	2	Positive	27
506.242216	2	Positive	27
506.28122	3	Positive	27
508.257186	3	Positive	27
509.271034	3	Positive	27
509.628382	3	Positive	27
511.607646	3	Positive	27
512.240721	2	Positive	27
512.774731	2	Positive	27
513.943707	3	Positive	27
514.643592	3	Positive	27
516.275234	3	Positive	27
516.316034	2	Positive	27
516.738876	2	Positive	27
517.737791	2	Positive	27
517.921915	3	Positive	27
521.708069	2	Positive	27
522.593291	3	Positive	27
523.542759	3	Positive	27
527.543467	3	Positive	27
528.587022	3	Positive	27
530.779679	2	Positive	27
534.912629	3	Positive	27
535.926478	3	Positive	27
536.946222	3	Positive	27
539.282388	3	Positive	27
540.599151	3	Positive	27
541.299036	3	Positive	27
541.940869	3	Positive	27
542.930677	3	Positive	27
543.276787	2	Positive	27
543.295496	2	Positive	27
544.577358	3	Positive	27
545.192563	2	Positive	27
545.678302	3	Positive	27
546.225382	2	Positive	27
549.248735	3	Positive	27
550.955507	3	Positive	27
552.223886	2	Positive	27
552.62107	3	Positive	27
552.757896	2	Positive	27
554.839873	2	Positive	27
555.840739	2	Positive	27
556.2992	2	Positive	27
556.722042	2	Positive	27
558.973555	3	Positive	27
562.581921	3	Positive	27
563.601666	3	Positive	27
565.332413	2	Positive	27
565.937832	3	Positive	27
568.596313	3	Positive	27
569.586121	3	Positive	27
570.008711	3	Positive	27
570.762844	2	Positive	27
571.232802	3	Positive	27
572.333746	3	Positive	27
572.972437	3	Positive	27
574.680594	3	Positive	27
574.812179	2	Positive	27
575.904178	3	Positive	27
577.61095	3	Positive	27
579.276513	3	Positive	27
579.617219	3	Positive	27
583.259953	2	Positive	27
583.278661	2	Positive	27
585.628998	3	Positive	27
590.257109	3	Positive	27
592.593276	3	Positive	27
592.741062	2	Positive	27
592.764668	2	Positive	27
594.823039	2	Positive	27
594.82716	2	Positive	27
595.251756	3	Positive	27
595.823905	2	Positive	27
596.241565	3	Positive	27
596.664155	3	Positive	27
597.31721	3	Positive	27
597.888246	3	Positive	27
598.306033	3	Positive	27
598.343312	2	Positive	27
598.989189	3	Positive	27
599.62788	3	Positive	27
599.80877	2	Positive	27
601.336038	3	Positive	27
602.345854	2	Positive	27
602.559622	3	Positive	27
605.315578	2	Positive	27
605.667236	3	Positive	27
605.931957	3	Positive	27
606.272663	3	Positive	27
608.297933	3	Positive	27
608.338895	2	Positive	27
610.77873	2	Positive	27
612.284442	3	Positive	27
615.611239	3	Positive	27
616.912553	3	Positive	27
621.9072	3	Positive	27
622.31554	3	Positive	27
623.243118	2	Positive	27
623.686185	3	Positive	27
623.972654	3	Positive	27
624.703287	3	Positive	27
624.961476	3	Positive	27
627.35818	3	Positive	27
629.379894	2	Positive	27
629.631974	3	Positive	27
632.32268	3	Positive	27
632.329233	3	Positive	27
632.587401	3	Positive	27
632.724227	2	Positive	27
632.747834	2	Positive	27
632.928107	3	Positive	27
634.343542	3	Positive	27
634.810326	2	Positive	27
634.953376	3	Positive	27
635.31213	3	Positive	27
638.326477	2	Positive	27
638.939886	3	Positive	27
639.791936	2	Positive	27
641.057953	3	Positive	27
642.266683	3	Positive	27
642.32902	2	Positive	27
642.337779	3	Positive	27
644.337556	3	Positive	27
646.349907	3	Positive	27
648.32206	2	Positive	27
648.970984	3	Positive	27
649.685962	3	Positive	27
649.856783	2	Positive	27
650.341629	3	Positive	27
650.628097	3	Positive	27
650.761895	2	Positive	27
651.358731	3	Positive	27
651.61692	3	Positive	27
654.013623	3	Positive	27
656.287418	3	Positive	27
658.422232	3	Positive	27
658.818721	2	Positive	27
659.58355	3	Positive	27
659.737103	3	Positive	27
661.327563	3	Positive	27
661.60882	3	Positive	27
662.390793	2	Positive	27
667.713397	3	Positive	27
668.922126	3	Positive	27
668.993222	3	Positive	27
669.36306	2	Positive	27
670.862065	2	Positive	27
670.992999	3	Positive	27
672.730999	2	Positive	27
673.005351	3	Positive	27
675.626428	3	Positive	27
676.341406	3	Positive	27
676.736991	3	Positive	27
676.997072	3	Positive	27
677.283541	3	Positive	27
678.272364	3	Positive	27
680.669067	3	Positive	27
681.665678	3	Positive	27
682.942862	3	Positive	27
684.914101	2	Positive	27
685.077676	3	Positive	27
686.392546	3	Positive	27
687.035877	3	Positive	27
687.983007	3	Positive	27
688.264264	3	Positive	27
688.305226	2	Positive	27
689.839949	2	Positive	27
690.745061	2	Positive	27
692.844496	2	Positive	27
695.57757	3	Positive	27
695.648666	3	Positive	27
696.009333	3	Positive	27
697.648443	3	Positive	27
698.079417	3	Positive	27
698.801886	2	Positive	27
698.898982	2	Positive	27
699.660795	3	Positive	27
701.689489	3	Positive	27
702.281871	3	Positive	27
702.373959	2	Positive	27
703.392435	3	Positive	27
704.84417	2	Positive	27
704.904599	2	Positive	27
707.324511	3	Positive	27
707.764658	3	Positive	27
708.321122	3	Positive	27
710.845231	2	Positive	27
711.73312	3	Positive	27
713.69132	3	Positive	27
714.63845	3	Positive	27
722.30411	3	Positive	27
722.664777	3	Positive	27
723.419748	2	Positive	27
723.955769	2	Positive	27
724.303887	3	Positive	27
724.386687	3	Positive	27
724.734861	3	Positive	27
724.897267	2	Positive	27
726.316238	3	Positive	27
726.924666	2	Positive	27
730.032027	3	Positive	27
730.728226	2	Positive	27
734.420102	3	Positive	27
734.723299	3	Positive	27
734.976565	3	Positive	27
736.428241	2	Positive	27
738.882148	2	Positive	27
740.346764	3	Positive	27
741.293894	3	Positive	27
742.690284	3	Positive	27
744.38781	3	Positive	27
744.827335	2	Positive	27
744.887765	2	Positive	27
748.043037	3	Positive	27
749.320221	3	Positive	27
750.828396	2	Positive	27
751.04213	3	Positive	27
752.39373	2	Positive	27
753.063438	3	Positive	27
756.047459	3	Positive	27
757.347569	3	Positive	27
758.918192	2	Positive	27
761.075546	3	Positive	27
761.378742	3	Positive	27
761.882141	2	Positive	27
763.402913	2	Positive	27
763.938934	2	Positive	27
766.907831	2	Positive	27
767.002208	3	Positive	27
769.345728	3	Positive	27
770.411923	2	Positive	27
771.46175	2	Positive	27
773.909213	2	Positive	27
774.698481	3	Positive	27
776.379234	2	Positive	27
776.42039	3	Positive	27
777.697574	3	Positive	27
779.718882	3	Positive	27
782.702903	3	Positive	27
783.386299	2	Positive	27
784.003013	3	Positive	27
784.706768	3	Positive	27
784.810501	2	Positive	27
787.076178	3	Positive	27
788.034186	3	Positive	27
790.811562	2	Positive	27
792.376895	2	Positive	27
796.001171	3	Positive	27
796.409386	3	Positive	27
801.353924	3	Positive	27
801.865306	2	Positive	27
803.075834	3	Positive	27
803.386079	2	Positive	27
804.915695	2	Positive	27
808.419945	2	Positive	27
809.358347	3	Positive	27
810.395088	2	Positive	27
810.658456	3	Positive	27
811.362212	3	Positive	27
811.444915	2	Positive	27
812.407665	2	Positive	27
813.731622	3	Positive	27
813.892378	2	Positive	27
814.68963	3	Positive	27
816.362399	2	Positive	27
818.013815	2	Positive	27
822.656615	3	Positive	27
823.369464	2	Positive	27
823.724928	3	Positive	27
825.929622	2	Positive	27
828.427967	2	Positive	27
829.731278	3	Positive	27
835.751588	3	Positive	27
836.01379	3	Positive	27
837.956694	2	Positive	27
838.017656	3	Positive	27
840.387065	3	Positive	27
841.099995	3	Positive	27
843.369244	2	Positive	27
844.898861	2	Positive	27
845.119829	3	Positive	27
848.40311	2	Positive	27
850.380371	3	Positive	27
852.133132	3	Positive	27
852.390831	2	Positive	27
853.875544	2	Positive	27
854.509428	2	Positive	27
856.345565	2	Positive	27
856.415765	3	Positive	27
857.120953	3	Positive	27
857.996981	2	Positive	27
858.955017	2	Positive	27
861.517253	2	Positive	27
862.407032	3	Positive	27
863.35263	2	Positive	27
864.673099	3	Positive	27
865.451145	3	Positive	27
865.912788	2	Positive	27
867.042509	3	Positive	27
867.755438	3	Positive	27
868.411132	2	Positive	27
868.922191	2	Positive	27
871.775273	3	Positive	27
874.101163	3	Positive	27
877.035815	3	Positive	27
877.93986	2	Positive	27
878.788576	3	Positive	27
882.774616	3	Positive	27
883.071209	3	Positive	27
883.776397	3	Positive	27
884.882026	2	Positive	27
888.386276	2	Positive	27
889.062476	3	Positive	27
892.106588	3	Positive	27
892.373996	2	Positive	27
893.858709	2	Positive	27
894.492594	2	Positive	27
895.472177	2	Positive	27
896.32873	2	Positive	27
896.955411	2	Positive	27
897.980146	2	Positive	27
898.430717	3	Positive	27
898.938183	2	Positive	27
900.756607	3	Positive	27
900.811613	3	Positive	27
901.500419	2	Positive	27
903.335795	2	Positive	27
905.444019	3	Positive	27
906.151635	3	Positive	27
907.997216	2	Positive	27
908.394298	2	Positive	27
908.905357	2	Positive	27
909.43006	3	Positive	27
909.726653	3	Positive	27
911.943261	2	Positive	27
915.146884	3	Positive	27
915.717919	3	Positive	27
917.923025	2	Positive	27
918.432695	3	Positive	27
918.762032	3	Positive	27
922.91322	2	Positive	27
924.865192	2	Positive	27
925.08616	3	Positive	27
927.41205	3	Positive	27
927.467056	3	Positive	27
932.357162	2	Positive	27
932.807079	3	Positive	27
932.969673	2	Positive	27
935.025639	2	Positive	27
935.455343	2	Positive	27
936.085503	3	Positive	27
936.382096	3	Positive	27
936.551293	2	Positive	27
936.938577	2	Positive	27
940.533632	2	Positive	27
941.802328	3	Positive	27
943.944324	2	Positive	27
945.088139	3	Positive	27
945.417476	3	Positive	27
947.980382	2	Positive	27
947.990211	2	Positive	27
948.377463	2	Positive	27
948.888522	2	Positive	27
951.011675	2	Positive	27
951.926426	2	Positive	27
952.464558	2	Positive	27
954.067494	3	Positive	27
954.1225	3	Positive	27
957.906191	2	Positive	27
959.462522	3	Positive	27
961.083292	2	Positive	27
962.740947	3	Positive	27
962.896386	2	Positive	27
963.00303	2	Positive	27
966.002696	2	Positive	27
968.457771	3	Positive	27
969.021223	2	Positive	27
971.743583	3	Positive	27
972.952838	2	Positive	27
974.025305	2	Positive	27
975.008805	2	Positive	27
975.438508	2	Positive	27
976.534459	2	Positive	27
976.921742	2	Positive	27
980.516797	2	Positive	27
980.777944	3	Positive	27
983.927489	2	Positive	27
986.117966	3	Positive	27
987.129711	2	Positive	27
988.871688	2	Positive	27
989.102016	2	Positive	27
991.487707	2	Positive	27
991.909592	2	Positive	27
995.113215	3	Positive	27
998.399026	3	Positive	27
1001.066457	2	Positive	27
1002.879551	2	Positive	27
1002.986196	2	Positive	27
1005.985861	2	Positive	27
1009.004388	2	Positive	27
1012.936004	2	Positive	27
1014.008471	2	Positive	27
1014.601849	2	Positive	27
1014.99197	2	Positive	27
1015.421674	2	Positive	27
1016.904908	2	Positive	27
1020.499963	2	Positive	27
1021.994879	2	Positive	27
1023.910655	2	Positive	27
1027.112876	2	Positive	27
1029.085181	2	Positive	27
1030.050177	2	Positive	27
1031.470872	2	Positive	27
1031.892757	2	Positive	27
1042.862717	2	Positive	27
1042.969361	2	Positive	27
1043.510362	2	Positive	27
1045.969027	2	Positive	27
1046.615487	2	Positive	27
1048.987554	2	Positive	27
1052.030596	2	Positive	27
1052.919169	2	Positive	27
1054.585014	2	Positive	27
1060.483128	2	Positive	27
1061.143349	2	Positive	27
1061.978045	2	Positive	27
1067.096042	2	Positive	27
1070.033343	2	Positive	27
1071.454038	2	Positive	27
1082.952527	2	Positive	27
1083.493527	2	Positive	27
1085.952192	2	Positive	27
1086.076392	2	Positive	27
1086.598653	2	Positive	27
1088.970719	2	Positive	27
1094.544402	2	Positive	27
1101.126515	2	Positive	27
1101.58131	2	Positive	27
1101.96121	2	Positive	27
1110.016508	2	Positive	27
1111.437203	2	Positive	27
1113.531788	2	Positive	27
1116.078078	2	Positive	27
1121.560917	2	Positive	27
1123.476693	2	Positive	27
1126.059557	2	Positive	27
1129.091519	2	Positive	27
1133.567551	2	Positive	27
1135.517715	2	Positive	27
1141.10968	2	Positive	27
1141.564476	2	Positive	27
1149.999674	2	Positive	27
1153.514954	2	Positive	27
1161.544083	2	Positive	27
1164.126948	2	Positive	27
1166.042723	2	Positive	27
1169.074685	2	Positive	27
1173.550717	2	Positive	27
1175.500881	2	Positive	27
1176.556515	2	Positive	27
1180.110629	2	Positive	27
1181.547641	2	Positive	27
1193.498119	2	Positive	27
1194.11044	2	Positive	27
1201.527248	2	Positive	27
1204.110113	2	Positive	27
1213.533882	2	Positive	27
1215.484046	2	Positive	27
1216.53968	2	Positive	27
1220.093794	2	Positive	27
1221.530807	2	Positive	27
1233.481285	2	Positive	27
1235.083754	2	Positive	27
1244.093279	2	Positive	27
1253.123745	2	Positive	27
1253.517048	2	Positive	27
1256.522846	2	Positive	27
1260.07696	2	Positive	27
1261.146354	2	Positive	27
1267.176106	2	Positive	27
1275.066919	2	Positive	27
1277.69606	2	Positive	27
1284.12001	2	Positive	27
1285.177791	2	Positive	27
1293.10691	2	Positive	27
1296.506011	2	Positive	27
1297.673079	2	Positive	27
1300.060125	2	Positive	27
1301.129519	2	Positive	27
1307.159272	2	Positive	27
1310.648107	2	Positive	27
1315.050085	2	Positive	27
1317.679225	2	Positive	27
1323.658286	2	Positive	27
1324.103176	2	Positive	27
1325.160957	2	Positive	27
1333.090076	2	Positive	27
1337.656244	2	Positive	27
1347.142437	2	Positive	27
1350.631272	2	Positive	27
1350.713781	2	Positive	27
1357.662391	2	Positive	27
1358.723814	2	Positive	27
1363.641451	2	Positive	27
1364.086341	2	Positive	27
1372.216688	2	Positive	27
1373.073241	2	Positive	27
1377.145405	2	Positive	27
1377.63941	2	Positive	27
1387.125603	2	Positive	27
1390.614438	2	Positive	27
1390.696946	2	Positive	27
1398.70698	2	Positive	27
1403.624617	2	Positive	27
1404.069507	2	Positive	27
1412.199853	2	Positive	27
1417.128571	2	Positive	27
1417.622575	2	Positive	27
1430.597603	2	Positive	27
1430.680112	2	Positive	27
1438.690145	2	Positive	27
1443.607782	2	Positive	27
1452.183019	2	Positive	27
1457.111736	2	Positive	27
1470.663277	2	Positive	27
1478.673311	2	Positive	27
1492.166184	2	Positive	27
1497.094902	2	Positive	27

### Sheet: FtsH5 tryptic peptides
LIst of masses corresponding to tryptic peptides with charge 2+ or 3+ from the amino acid sequence of FtsH5
Mass [m/z]	CS [z]	Polarity	NCE
300.7076	2	Positive	27
302.839632	3	Positive	27
304.69195	2	Positive	27
308.831025	3	Positive	27
309.178872	2	Positive	27
309.491331	3	Positive	27
309.867299	3	Positive	27
315.700306	2	Positive	27
319.14259	3	Positive	27
326.171047	2	Positive	27
327.17274	2	Positive	27
328.166184	3	Positive	27
330.183404	3	Positive	27
331.534431	3	Positive	27
331.668149	2	Positive	27
333.138365	2	Positive	27
334.869591	3	Positive	27
335.185468	3	Positive	27
335.486468	3	Positive	27
335.862436	3	Positive	27
340.810295	3	Positive	27
342.201004	2	Positive	27
344.675115	2	Positive	27
349.731606	2	Positive	27
349.836615	3	Positive	27
351.548963	3	Positive	27
354.21358	2	Positive	27
354.54997	3	Positive	27
354.821628	3	Positive	27
355.869479	3	Positive	27
357.202681	2	Positive	27
357.52208	3	Positive	27
358.189875	3	Positive	27
358.724312	2	Positive	27
360.56098	3	Positive	27
361.525035	3	Positive	27
361.840911	3	Positive	27
362.141912	3	Positive	27
362.205421	2	Positive	27
362.51788	3	Positive	27
364.221071	2	Positive	27
365.520739	3	Positive	27
369.216991	3	Positive	27
369.544996	3	Positive	27
376.492059	3	Positive	27
377.883789	3	Positive	27
378.204407	3	Positive	27
378.560757	3	Positive	27
379.864394	3	Positive	27
380.199888	3	Positive	27
381.205413	3	Positive	27
381.477072	3	Positive	27
382.18417	2	Positive	27
382.524923	3	Positive	27
384.177523	3	Positive	27
384.674151	2	Positive	27
385.877869	3	Positive	27
387.216424	3	Positive	27
387.219171	3	Positive	27
388.797356	3	Positive	27
389.173324	3	Positive	27
389.714772	2	Positive	27
392.176182	3	Positive	27
393.211905	3	Positive	27
394.196746	2	Positive	27
396.200439	3	Positive	27
397.185847	2	Positive	27
400.220401	3	Positive	27
402.188587	2	Positive	27
404.539232	3	Positive	27
405.216201	3	Positive	27
406.519838	3	Positive	27
406.855332	3	Positive	27
407.860857	3	Positive	27
408.132515	3	Positive	27
408.258519	2	Positive	27
410.209619	3	Positive	27
410.832967	3	Positive	27
412.533313	3	Positive	27
413.874615	3	Positive	27
415.828767	3	Positive	27
417.554442	3	Positive	27
419.867349	3	Positive	27
422.266456	3	Positive	27
422.898209	3	Positive	27
423.750193	2	Positive	27
424.657316	2	Positive	27
425.737085	2	Positive	27
426.875844	3	Positive	27
428.268553	2	Positive	27
430.594461	3	Positive	27
431.871645	3	Positive	27
433.510775	3	Positive	27
435.530191	3	Positive	27
435.922355	3	Positive	27
436.865062	3	Positive	27
438.227082	2	Positive	27
438.237113	3	Positive	27
441.56987	3	Positive	27
442.171752	2	Positive	27
444.209886	3	Positive	27
444.918499	3	Positive	27
446.522793	3	Positive	27
448.921899	3	Positive	27
449.553653	3	Positive	27
452.239355	3	Positive	27
452.90794	3	Positive	27
453.531288	3	Positive	27
453.755809	2	Positive	27
457.249905	3	Positive	27
458.527088	3	Positive	27
460.166219	3	Positive	27
461.925876	3	Positive	27
462.577798	3	Positive	27
462.742899	2	Positive	27
463.244045	3	Positive	27
463.733358	2	Positive	27
464.29731	2	Positive	27
464.892557	3	Positive	27
468.225313	3	Positive	27
475.276686	3	Positive	27
476.209097	3	Positive	27
478.210247	2	Positive	27
478.894799	3	Positive	27
479.563383	3	Positive	27
479.608436	3	Positive	27
483.905348	3	Positive	27
488.58132	3	Positive	27
488.59994	3	Positive	27
489.899489	3	Positive	27
491.745639	2	Positive	27
494.771468	2	Positive	27
496.798009	2	Positive	27
498.621799	3	Positive	27
501.800748	2	Positive	27
501.93213	3	Positive	27
502.254498	3	Positive	27
502.274563	2	Positive	27
502.726065	2	Positive	27
502.86454	3	Positive	27
503.290016	2	Positive	27
503.589047	3	Positive	27
504.273059	3	Positive	27
505.550242	3	Positive	27
505.955836	3	Positive	27
506.263879	3	Positive	27
510.560792	3	Positive	27
510.711804	2	Positive	27
515.236764	3	Positive	27
515.255384	3	Positive	27
515.277749	3	Positive	27
516.554932	3	Positive	27
518.945165	3	Positive	27
522.306757	3	Positive	27
522.923083	3	Positive	27
524.251285	2	Positive	27
525.277243	3	Positive	27
526.819807	2	Positive	27
528.587573	3	Positive	27
528.909942	3	Positive	27
530.244491	3	Positive	27
530.928502	3	Positive	27
531.321317	2	Positive	27
531.728804	2	Positive	27
532.205686	3	Positive	27
532.611279	3	Positive	27
532.919323	3	Positive	27
533.300581	2	Positive	27
535.779482	2	Positive	27
536.781174	2	Positive	27
540.337832	2	Positive	27
541.654045	3	Positive	27
541.783914	2	Positive	27
541.933192	3	Positive	27
542.257729	2	Positive	27
542.70923	2	Positive	27
543.273182	2	Positive	27
545.600609	3	Positive	27
547.77747	2	Positive	27
547.91901	3	Positive	27
548.9622	3	Positive	27
549.578527	3	Positive	27
553.321848	2	Positive	27
553.813856	2	Positive	27
555.565386	3	Positive	27
556.899934	3	Positive	27
557.583946	3	Positive	27
558.955507	3	Positive	27
559.266723	3	Positive	27
559.574767	3	Positive	27
564.234451	2	Positive	27
566.322045	2	Positive	27
566.802972	2	Positive	27
567.337498	2	Positive	27
567.930243	3	Positive	27
568.309489	3	Positive	27
568.588636	3	Positive	27
569.292953	2	Positive	27
569.796194	2	Positive	27
570.662546	3	Positive	27
571.304482	2	Positive	27
571.324476	3	Positive	27
571.71197	2	Positive	27
573.283747	2	Positive	27
574.574453	3	Positive	27
575.617644	3	Positive	27
575.762647	2	Positive	27
576.23397	3	Positive	27
577.635936	3	Positive	27
578.313166	2	Positive	27
580.320998	2	Positive	27
580.325119	2	Positive	27
582.692396	2	Positive	27
583.256347	2	Positive	27
583.975847	3	Positive	27
584.23939	3	Positive	27
585.975624	3	Positive	27
587.760636	2	Positive	27
589.31422	2	Positive	27
593.797021	2	Positive	27
594.964932	3	Positive	27
596.324365	3	Positive	27
597.31799	3	Positive	27
597.97992	3	Positive	27
599.826963	2	Positive	27
601.229897	3	Positive	27
602.273088	3	Positive	27
604.29138	3	Positive	27
606.30521	2	Positive	27
607.320663	2	Positive	27
609.276119	2	Positive	27
609.77936	2	Positive	27
610.631291	3	Positive	27
611.287648	2	Positive	27
611.695135	2	Positive	27
612.631068	3	Positive	27
614.81079	2	Positive	27
615.745813	2	Positive	27
618.296331	2	Positive	27
620.308284	2	Positive	27
623.239513	2	Positive	27
623.973434	3	Positive	27
625.661705	3	Positive	27
625.828026	2	Positive	27
627.885341	3	Positive	27
628.673945	3	Positive	27
629.297385	2	Positive	27
630.664504	3	Positive	27
632.033808	3	Positive	27
632.896046	2	Positive	27
633.843676	2	Positive	27
636.009551	3	Positive	27
637.286734	3	Positive	27
639.63924	3	Positive	27
639.810129	2	Positive	27
645.388053	2	Positive	27
647.303829	2	Positive	27
649.762525	2	Positive	27
652.317149	3	Positive	27
652.791649	2	Positive	27
653.379894	2	Positive	27
653.675403	3	Positive	27
654.793956	2	Positive	27
655.329389	3	Positive	27
656.852032	2	Positive	27
657.319948	3	Positive	27
658.689251	3	Positive	27
659.696973	3	Positive	27
661.851166	2	Positive	27
662.664994	3	Positive	27
663.942178	3	Positive	27
665.811191	2	Positive	27
666.294684	3	Positive	27
666.87411	2	Positive	27
669.280551	2	Positive	27
672.879211	2	Positive	27
673.826841	2	Positive	27
677.855395	2	Positive	27
678.858272	2	Positive	27
678.972592	3	Positive	27
679.793294	2	Positive	27
683.406477	3	Positive	27
685.371219	2	Positive	27
686.352416	3	Positive	27
687.286994	2	Positive	27
689.320438	3	Positive	27
689.745691	2	Positive	27
692.385176	2	Positive	27
693.36306	2	Positive	27
694.36243	2	Positive	27
696.835198	2	Positive	27
697.041863	3	Positive	27
701.834332	2	Positive	27
704.744034	3	Positive	27
710.06192	3	Positive	27
711.348238	3	Positive	27
712.411391	2	Positive	27
713.00786	3	Positive	27
713.810007	2	Positive	27
715.975882	3	Positive	27
717.83856	2	Positive	27
718.841437	2	Positive	27
718.909016	2	Positive	27
722.683169	3	Positive	27
723.697307	3	Positive	27
725.354384	2	Positive	27
725.3844	3	Positive	27
730.70391	3	Positive	27
731.399478	3	Positive	27
732.368342	2	Positive	27
732.396272	2	Positive	27
733.417041	3	Positive	27
734.345595	2	Positive	27
736.717364	3	Positive	27
738.003681	3	Positive	27
738.393507	3	Positive	27
739.663304	3	Positive	27
747.363219	3	Positive	27
747.429061	2	Positive	27
749.338612	3	Positive	27
749.402448	3	Positive	27
752.039844	3	Positive	27
752.394557	2	Positive	27
752.87811	2	Positive	27
753.793172	2	Positive	27
754.879932	2	Positive	27
755.90595	2	Positive	27
757.359354	3	Positive	27
757.821726	2	Positive	27
758.054922	3	Positive	27
758.430115	2	Positive	27
758.723081	3	Positive	27
758.892181	2	Positive	27
760.072485	3	Positive	27
764.659125	3	Positive	27
765.048951	3	Positive	27
765.33755	2	Positive	27
771.43263	3	Positive	27
772.351507	2	Positive	27
772.379438	2	Positive	27
772.412985	2	Positive	27
773.402231	3	Positive	27
774.018663	3	Positive	27
774.328761	2	Positive	27
775.994056	3	Positive	27
776.057892	3	Positive	27
777.914109	2	Positive	27
778.133187	3	Positive	27
782.956497	2	Positive	27
783.880987	2	Positive	27
784.014797	3	Positive	27
784.710365	3	Positive	27
785.378525	3	Positive	27
786.727929	3	Positive	27
787.412227	2	Positive	27
791.704394	3	Positive	27
791.787296	3	Positive	27
792.377722	2	Positive	27
792.861275	2	Positive	27
794.392166	3	Positive	27
794.863098	2	Positive	27
795.889116	2	Positive	27
797.804891	2	Positive	27
798.088074	3	Positive	27
798.413281	2	Positive	27
798.875347	2	Positive	27
800.057675	3	Positive	27
800.674106	3	Positive	27
802.713336	3	Positive	27
804.788631	3	Positive	27
805.409274	3	Positive	27
810.670241	3	Positive	27
810.756785	3	Positive	27
811.97743	2	Positive	27
812.033969	3	Positive	27
812.396151	2	Positive	27
813.383372	3	Positive	27
817.897275	2	Positive	27
818.44274	3	Positive	27
821.04761	3	Positive	27
821.374877	2	Positive	27
822.939663	2	Positive	27
823.864152	2	Positive	27
824.74331	3	Positive	27
826.713118	3	Positive	27
827.045556	3	Positive	27
827.32955	3	Positive	27
829.368779	3	Positive	27
831.119606	3	Positive	27
831.444075	3	Positive	27
832.064718	3	Positive	27
832.844441	2	Positive	27
834.846263	2	Positive	27
835.872281	2	Positive	27
837.412229	3	Positive	27
837.929622	2	Positive	27
838.396446	2	Positive	27
838.858512	2	Positive	27
844.510546	3	Positive	27
845.098183	3	Positive	27
847.703053	3	Positive	27
851.105303	3	Positive	27
851.391727	2	Positive	27
851.398754	3	Positive	27
851.960595	2	Positive	27
852.379316	2	Positive	27
853.368562	3	Positive	27
853.700999	3	Positive	27
855.490181	2	Positive	27
856.483076	2	Positive	27
857.77505	3	Positive	27
858.720161	3	Positive	27
861.358042	2	Positive	27
862.790489	3	Positive	27
862.922828	2	Positive	27
863.847318	2	Positive	27
864.067673	3	Positive	27
865.950266	2	Positive	27
866.101163	3	Positive	27
871.16599	3	Positive	27
874.358497	3	Positive	27
875.460132	2	Positive	27
875.855447	2	Positive	27
877.760747	3	Positive	27
878.054197	3	Positive	27
878.459798	2	Positive	27
880.356443	3	Positive	27
884.430494	3	Positive	27
885.375605	3	Positive	27
889.445933	3	Positive	27
891.943761	2	Positive	27
892.756607	3	Positive	27
893.982909	2	Positive	27
895.473347	2	Positive	27
896.466242	2	Positive	27
897.821434	3	Positive	27
901.341208	2	Positive	27
902.905994	2	Positive	27
903.139007	3	Positive	27
904.41619	3	Positive	27
904.709641	3	Positive	27
905.757068	3	Positive	27
905.933432	2	Positive	27
907.011887	3	Positive	27
910.453208	3	Positive	27
915.443298	2	Positive	27
916.101376	3	Positive	27
918.442964	2	Positive	27
919.41205	3	Positive	27
929.79445	3	Positive	27
932.412511	3	Positive	27
935.456512	2	Positive	27
937.108652	3	Positive	27
937.98892	2	Positive	27
941.324373	2	Positive	27
942.50728	2	Positive	27
945.493118	2	Positive	27
946.067494	3	Positive	27
947.547073	2	Positive	27
953.510688	2	Positive	27
955.426463	2	Positive	27
956.449894	3	Positive	27
958.955223	2	Positive	27
959.067955	3	Positive	27
963.764095	3	Positive	27
977.972085	2	Positive	27
980.009467	2	Positive	27
982.490445	2	Positive	27
985.476284	2	Positive	27
985.723399	3	Positive	27
987.530239	2	Positive	27
989.041821	2	Positive	27
990.419539	3	Positive	27
993.493853	2	Positive	27
995.409629	2	Positive	27
998.938388	2	Positive	27
1017.955251	2	Positive	27
1024.606077	2	Positive	27
1029.024986	2	Positive	27
1033.477019	2	Positive	27
1045.059156	2	Positive	27
1056.612413	2	Positive	27
1064.589242	2	Positive	27
1066.518718	2	Positive	27
1069.008152	2	Positive	27
1073.460184	2	Positive	27
1083.521115	2	Positive	27
1085.042322	2	Positive	27
1087.572962	2	Positive	27
1095.552227	2	Positive	27
1096.595579	2	Positive	27
1099.621924	2	Positive	27
1104.572408	2	Positive	27
1106.501884	2	Positive	27
1107.086622	2	Positive	27
1108.991317	2	Positive	27
1120.54119	2	Positive	27
1123.504281	2	Positive	27
1123.600034	2	Positive	27
1127.556128	2	Positive	27
1135.535392	2	Positive	27
1136.578744	2	Positive	27
1137.580984	2	Positive	27
1139.605089	2	Positive	27
1146.485049	2	Positive	27
1147.069788	2	Positive	27
1156.645307	2	Positive	27
1159.599708	2	Positive	27
1160.524356	2	Positive	27
1163.487446	2	Positive	27
1163.5832	2	Positive	27
1166.696143	2	Positive	27
1175.518558	2	Positive	27
1176.56191	2	Positive	27
1177.56415	2	Positive	27
1179.588255	2	Positive	27
1187.052953	2	Positive	27
1187.177306	2	Positive	27
1191.084611	2	Positive	27
1196.628473	2	Positive	27
1199.582874	2	Positive	27
1200.507521	2	Positive	27
1203.566365	2	Positive	27
1206.679309	2	Positive	27
1207.610273	2	Positive	27
1215.501723	2	Positive	27
1215.63154	2	Positive	27
1217.547315	2	Positive	27
1219.57142	2	Positive	27
1227.160472	2	Positive	27
1231.067776	2	Positive	27
1236.611327	2	Positive	27
1239.566039	2	Positive	27
1240.064695	2	Positive	27
1240.490687	2	Positive	27
1243.549531	2	Positive	27
1246.175772	2	Positive	27
1246.662474	2	Positive	27
1247.593438	2	Positive	27
1255.614705	2	Positive	27
1266.262181	2	Positive	27
1267.143637	2	Positive	27
1271.050942	2	Positive	27
1276.154316	2	Positive	27
1276.594493	2	Positive	27
1279.549205	2	Positive	27
1280.047861	2	Positive	27
1286.158937	2	Positive	27
1287.576604	2	Positive	27
1293.682095	2	Positive	27
1295.597871	2	Positive	27
1298.648107	2	Positive	27
1306.245347	2	Positive	27
1311.034107	2	Positive	27
1316.137482	2	Positive	27
1316.577658	2	Positive	27
1320.031026	2	Positive	27
1326.142103	2	Positive	27
1327.55977	2	Positive	27
1333.665261	2	Positive	27
1338.631272	2	Positive	27
1346.228512	2	Positive	27
1354.204872	2	Positive	27
1356.120647	2	Positive	27
1356.560824	2	Positive	27
1358.131964	2	Positive	27
1360.014192	2	Positive	27
1365.176174	2	Positive	27
1373.648426	2	Positive	27
1378.614438	2	Positive	27
1394.188037	2	Positive	27
1398.115129	2	Positive	27
1405.15934	2	Positive	27
1418.597603	2	Positive	27
1434.171203	2	Positive	27
1438.098295	2	Positive	27
1445.142505	2	Positive	27
1478.08146	2	Positive	27
1485.125671	2	Positive	27
