## Supplementary material for "GUN1 influences the accumulation of NEP-dependent transcripts and chloroplast protein import in Arabidopsis cotyledons upon perturbation of chloroplast protein homeostasis": Table S8

### Sheet: Primer sequences
Oligonucleotide sequences
Locus	Gene	Sense primer (5' to 3')	Antisense primer (5' to 3')	Use	Nucleotide added at 5' end
AT2G31400	GUN1	GAGAGTAACAACCGAACGAC	AAAGTGCCAAAGCATGTCAG	GUN1-102 genotyping
AT2G31400	GUN1	GAGAGTAACAACCGAACGAC	TAGCATCTGAATTTCATAACCAATCTCGATACAC	gun1-102 genotyping
AT2G31400	GUN1	TTTGCCTTTCTCTTCTTCTG	GGACCATTGGTCCTATACAC	gun1-9 genotyping (BsaXI cut)
AT1G50250	FTSH1	GCGGAAGGTTAGTTAGTAATGG	ACTCATGAACTCTTCACCGTC	FtsH1-1 genotyping
AT1G50250	FTSH1	CGTCTTCAAAGCAAGTGGATTGATGTG	ACTCATGAACTCTTCACCGTC	ftsh1-1 genotyping
AT2G30950	FTSH2	CGCTTTTGATTGGTGGTTTG	CGTCAACACTTACCTGCACC	FtsH2-2 genotyping
AT2G30950	FTSH2	TAGCATCTGAATTTCATAACCAATCTCGATACAC	CGTCAACACTTACCTGCACC	ftsh2-2 genotyping
AT2G30950	FTSH2	CGCTTTTGATTGGTGGTTTG	AACCGCAGTGAATCTCTCAG	ftsh2-3 genotyping
AT5G42270	FTSH5	GTGTGGTTTATTGCAGGTGC	CCTTCTGCGATGACATCTGC	FtsH5-3 genotyping
AT5G42270	FTSH5	GTGTGGTTTATTGCAGGTGC	CTGAATTTCATAACCAATCTCGATACAC	ftsh5-3 genotyping
AT1G06430	FTSH8	GCTTCATCGGCTTGTCTTCTC	GGAATTCATCGCCTGACATAGT	FtsH8-1 genotyping
AT1G06430	FTSH8	GCTTCATCGGCTTGTCTTCTC	CCAAGCCTCGCTAGTCAAAAGTGTA	ftsh8-1 genotyping
AT3G27160	PRPS21	TCAATGATAGCTTGTGATGG	TTTCCAACTCACAATGTACC	PRPS21 genotyping
AT3G27160	PRPS21	TCAATGATAGCTTGTGATGG	TAGCATCTGAATTTCATAACCAATCTCGATACAC	prps21 genotyping
AT1G32990	PRPL11	CTTCTCTACATCCCAACTCC	GCGGGGTCTTGAGAATAAAC	PRPL11-1 genotyping
AT1G32990	PRPL11	CTTCTCTACATCCCAACTCC	ATAATAACGCTGCGGACATCTACATTTT	prpl11-1 genotyping
AT4G24280	cpHSC70-1	TGGTACCTTTGATGTCTCAG	TGGCCGTGATAAAAGGTAAG	cpHSC70-1 genotyping
AT4G24280	cpHSC70-1	GCGTGGACCGCTTGCTGCAACT	TGGCCGTGATAAAAGGTAAG	cphsc70-1 genotyping
AT2G24120	RPOT3	GGCTTGGTGATTGTGCAAAG	AGTTGAAGAAGTACTGTGATTTGAG	sca3-1 genotyping by sequencing
AT3G06980	RH50	TGTTTCGTAACGGCGGAGGAG	CAAAACGCCTATCTTCTCTAC	RH50 genotyping
AT3G06980	RH50	CCCATTTGGACGTGAATGTAGACAC	CAAAACGCCTATCTTCTCTAC	rh50-1 genotyping
AT2G31400	GUN1	GCTCATCTTTCACAGACTACTC	ACGGACGGTGGTTGTAGTTT	qRT-PCR
AT1G13320	PP2A	TATCGGATGACGATTCTTCGTGCAG	GCTTGGTCGACTATCGGAATGAGAG	qRT-PCR
AT2G24120	RPOT3	CTTGCCTATTCATCAGGATG	CATCGCACTGGATGATTATC	qRT-PCR
ATCG01130	Tic214	ACTGATAAAGAGCCACATGG	TGAAGAATTTGTCCACTCCAAG	NB
ATCG00740	rpoA	AGGCATTGCGATGCGAAGAG	GACTATATCCGCGATTCCTC	NB / Run on transcription
ATCG00190	rpoB	TCAAGAAGAACAGGCTGTTC	GTTTCAACCCACGATCCTAG	NB
ATCG00905/ATCG01230	rpS12-3'	ACTATCACCCCCAAAAAACC	AACGCCCTTGTTGACGATCC	NB / Run on transcription
ATCG00670	clpP1	ATGCCTATTGGCGTTCCAAAAG	TTATTGAACCGCTACAAGATCAAC	NB
ATCG00490	rbcLa	AACTCCTCAACCTGGAGTTCC	CCATCTAATTTATCGATGGTTGG	NB / Run on transcription
ATCG00020	psbA	CTTCTGCAGCTATTGGATTGC	CATTTTCTGTGGTTTCCCTGA	NB / Run on transcription
ATCG00120	atpA	TTCTTCCGTGGCTCAGGTAG	AATAGCAGGTCTGATTCCAG	NB
ATCG00350	psaA	AGGCTTCCACAGTTTTGGTTT	CCCAAACATCTGACTGCATTT	NB / Run on transcription
ATCG00490	rbcLb	CGTTGGAGAGACCGTTTCTT	CAAAGCCCAAAGTTGACTCC	Run on transcription
AT2G30950	FTSH2	ATTG CCTGGTAACCCACTTCAGTT	AAAC AACTGAAGTGGGTTACCAGG	CRISPR-Cas9 guide RNA	Sticky ends for cloning procedure
AT2G24120	RPOT3	*TTCACCTTCCTTCCATGGCTTC	**AGTTGAAGAAGTACTGTGATTTGAG	BiFC / RFP fusion	att B sites for Gateway cloning
AT2G31400	GUN1	*TCCTTTCAATGGCGTCAACG	**ACAAAAGAAGAGGCTGTAAAGCAAACG	BiFC / GFP fusion	att B sites for Gateway cloning
AT5G63570	GSA1	*ATGTCGGCGACGCTTACAG	**AGATCCTACTCAGTACCCTCTCAGC	BiFC	att B sites for Gateway cloning
AT5G42310	CRP1	*AACGCCATTGGAGAAGAGCAC	**TGAGGCTCTTAACGTCTGC	BiFC	att B sites for Gateway cloning
AT2G24120	RPOT3	GTGAATTC CGCTGGAACCATTAAAGGAG	GTGAATTC TCAGTTGAAGAAGTACTGTGATTTG	recombinant protein production	EcoRI site
AT2G31400	GUN1	GTGGATCC GCTCATCTTTCACAGACTACTC	GTCGACTTATTTTTCGAACTGCGGGTGGCTCCAAGCGCT CAAAAGAAGAGGCTGTAAAGCAAAC	recombinant protein production	BamHI site / Strep-tag-STOP-SalI site
AT3G06980	RH50	GTGGATCC ATGTTGGCGAGAGCTCCAC	GTCGACTTATTTTTCGAACTGCGGGTGGCTCCAAGCGCT GGTTGTGAACTCGTAAGCGTTTG	recombinant protein production	BamHI site / Strep-tag-STOP-SalI site
	NB, Northern Blot; qRT-PCR, Real-time PCR.
	attB sites: GGGGACAAGTTTGTACAAAAAAGCAGGCT*; GGGGACCACTTTGTACAAGAAAGCTGGGT**
		*GGGGACAAGTTTGTACAAAAAAGCAGGCT	**GGGGACCACTTTGTACAAGAAAGCTGGGT

### Sheet: mutant lines
Locus	Gene	Allele	Line	Reference
AT2G31400	GUN1	gun1-102	SAIL_742_A11	Tadini et al., 2016
AT2G31400	GUN1	gun1-9	Point mutation	Koussevitzky et al., 2007
AT1G50250	FtsH1	ftsh1-1 (ftsh1)	Arabidopsis Knockout Facility (University of Wisconsin, Madison)	Sakamoto et al., 2003
AT2G30950	FtsH2	ftsh2-2	SAIL_253_A03	This work
AT2G30950	FtsH2	ftsh2-3	CRISPR/Cas9-induced	This work
AT5G42270	FtsH5	ftsh5-3	SAIL_875_E04	This work
AT1G06430	FtsH8	ftsh8-1	Syngenta Arabidopsis Insertion Library (Torrey Mesa Research Institute, San Diego, CA)	Sakamoto et al., 2003
AT3G06980	RH50	rh50-1	GABI_629A10	Paieri et al., 2018
AT3G27160	PRPS21	prps21-1	SAIL_1173_C03	Tadini et al., 2016
AT1G32990	PRPL11	prpl11-1	SAIL_504_G08	Pesaresi et al., 2001
AT4G24280	cpHsc70-1	cphsc70-1	SALK_140810	Su & Li, 2008
AT2G24120	RPOT3	scabra3-1	Point mutation	Hricová et al., 2006
